# Evolutionary dynamics of *Tomato spotted wilt virus* within and between alternate plant hosts and thrips

**DOI:** 10.1101/2020.01.13.904250

**Authors:** Casey L. Ruark-Seward, Brian Bonville, George Kennedy, David A. Rasmussen

## Abstract

Tomato spotted wilt virus (TSWV) is a generalist pathogen with one of the broadest known host ranges among RNA viruses. To understand how TSWV adapts to different hosts, we experimentally passaged viral populations between two alternate hosts, *Emilia sochifolia* and *Datura stramonium*, and an obligate vector in which it also replicates, western flower thrips (*Frankliniella occidentalis*). Deep sequencing viral populations at multiple time points allowed us to track the evolutionary dynamics of viral populations within and between hosts. High levels of viral genetic diversity were maintained in both plants and thrips between transmission events. Rapid fluctuations in the frequency of amino acid variants indicated strong host-specific selection pressures on proteins involved in viral movement (NSm) and replication (RdRp). While several genetic variants showed opposing fitness effects in different hosts, fitness effects were generally positively correlated between hosts indicating that positive rather than antagonistic pleiotropy is pervasive. These results suggest that high levels of genetic diversity together with the positive pleiotropic effects of mutations have allowed TSWV to rapidly adapt to new hosts and expand its host range.
