## Supplemental Table 1 for "Evolutionary dynamics of *Tomato spotted wilt virus* within and between alternate plant hosts and thrips"

### Sheet: S Segment
Index	RNA	Name of isolate	Region	Host	Size (nt)	Accession No.	Sample Date
S1	S	CPNH9	Brazil	Tomato	2916	NC_002051
S2	S	Br20RB	Brazil	Pepper	2926	DQ915947
S3	S	Br20	Brazil	Pepper	2926	DQ915948
S4	S	KYN	China	Tomato	2970	JF960235
S5	S	KM-T	China	Tomato	2971	HQ402595
S6	S	CG-1	China	Lactuca sativa	2920	JN664252
S7	S	P105-1	Italy	Pepper	2927	DQ376177
S8	S	P105	Italy	Pepper	2927	DQ376178
S9	S	P166	Italy	Pepper	2925	DQ376179
S10	S	P267	Italy	Pepper	2927	DQ376180
S11	S	P272	Italy	Pepper	2934	DQ376181
S12	S	P105-43.14	Italy	Pepper	2927	DQ376182
S13	S	P105-44.7	Italy	Pepper	2926	DQ376183
S14	S	p170	Italy	Pepper	2954	DQ431237
S15	S	P170RB	Italy	Pepper	2930	DQ431238
S16	S	p105/2006RB	Italy	Pepper	2927	DQ915946
S17	S	p202/3RB	Italy	Pepper	2962	HQ830186
S18	S	p202/3WT	Italy	Pepper	2963	HQ830187
S19	S	p105-RB-MaxI	Italy	Pepper	2927	HQ839730
S20	S	p105-RB-MaxII	Italy	Pepper	2927	HQ839731
S21	S	ordinary strain	Japan	Unknown	2999	AB088385
S22	S	KD	Netherlands	Dahlia	2955	AF020660
S23	S	Unknown	South Korea	Unknown	2991	AB190819
S24	S	SPAIN-1	Spain	Tomato	2922	AY744479
S25	S	VE430	Spain	Pepper	2922	DQ376184
S26	S	VE427	Spain	Pepper	2922	DQ376185
S27	S	K10	USA	peanut	3017	AF020659
S28	S	CA-1	USA	Aster	2927	AY744468
S29	S	CA-2	USA	Buttercup	2926	AY744469
S30	S	CA-3	USA	Chrysanthemum	2921	AY744470
S31	S	CA-4	USA	Chrysanthemum	2921	AY744471
S32	S	CA-5	USA	Chrysanthemum	2921	AY744472
S33	S	CA-6	USA	Chrysanthemum	2920	AY744473
S34	S	CA-7	USA	Dahlia	2927	AY744474
S35	S	CO	USA	Falso lulo	2923	AY744475
S36	S	NC-1	USA	Dahlia	2959	AY744476
S37	S	NC-2	USA	Peanut	3021	AY744477
S38	S	NC-3	USA	Dahlia	2954	AY744478
S39	S	M	USA	Emilia sonchifolia	3047	AY870391
S40	S	T	USA	Emilia sonchifolia	3016	AY870392
K1	S	K1 (Tomato NJ-JN)	South Korea	Tomato	2968	HM581936
K2	S	K2 (Pepper1 CY-CN)	South Korea	Pepper	3013	HM581939
K3	S	K3 (Pepper2 CY-CN)	South Korea	Pepper	3013	HM581942
K4	S	K4	South Korea	Pepper	2971	KC261949
K5	S	K5	South Korea	Stellaria aquatica	2975	KC261952
K6	S	K6	South Korea	Stellaria media	2969	KC261955
K7	S	K7	South Korea	Pepper	2967	KC261958
K8	S	K8	South Korea	Lactuca indica	2977	KC261961
K10	S	K10	South Korea	Stellaria aquatica	2975	KC261964
K12	S	K12	South Korea	Lettuce	2961	KC261967
K16	S	K16	South Korea	Tomato	2973	KC261970
K17	S	K17	South Korea	Stellaria media	2961	KC261973
K18	S	K18	South Korea	Chrysanthemum	3020	KC261976

### Sheet: M Segment
Index	RNA	Name of isolate	Region	Host	Size (nt)	Accession No.	Sample Date
M1	M	D-191	Australia	Tomato	4824	HM015516
M2	M	BR01	Brazil	Tomato	4821	S48091
M3	M	BR01	Brazil	Tomato	4821	NC_002050
M4	M	KYN	China	Tomato	4773	JF960236
M5	M	CG-1	China	Lactuca sativa	4767	JN664253
M6	M	p202/3RB	Italy	Pepper	4824	HQ830185
M7	M	p202/3WT	Italy	Pepper	4824	HQ830188
M8	M	Unknown	South Korea	Unknown	4768	AB190818
M9	M	SPAIN-1	Spain	Tomato	4782	AY744492
M10	M	SPAIN-2	Spain	Tomato	4785	AY744493
M11	M	GRAU	Spain	Solanum lycopersicum	4791	FM163370
M12	M	GA-1L	Spain	Solanum lycopersicum	4790	FM163371
M13	M	ZO	Spain	Solanum lycopersicum	4753	FM163372
M14	M	LL-N.05	Spain	Solanum lycopersicum	4752	FM163373
M15	M	Ab1NL2	Spain	Solanum lycopersicum	4784	HM015510
M16	M	Cr1NL2	Spain	Solanum lycopersicum	4827	HM015511
M17	M	Da1NL2	Spain	Solanum lycopersicum	4830	HM015512
M18	M	Gr1NL2	Spain	Solanum lycopersicum	4781	HM015513
M19	M	Mon1NL2	Spain	Solanum lycopersicum	4785	HM015514
M20	M	Ag1TL3	Spain	Solanum lycopersicum	4828	HM015515
M21	M	Ber1TL3	Spain	Solanum lycopersicum	4825	HM015517
M22	M	Llo2TL3	Spain	Solanum lycopersicum	4787	HM015518
M23	M	Oller1TL3	Spain	Solanum lycopersicum	4825	HM015519
M24	M	Pujol1TL3	Spain	Solanum lycopersicum	4825	HM015520
M25	M	Sala1TL3	Spain	Solanum lycopersicum	4826	HM015521
M26	M	ViTL3	Spain	Solanum lycopersicum	4787	HM015522
M27	M	Gr5TL1	Spain	Solanum lycopersicum	4791	HM015523
M28	M	Rib1TL1	Spain	Solanum lycopersicum	4786	HM015524
M29	M	ALPA	Spain	Pepper	4782	HQ537114
M30	M	D	USA	Unknown	4829	AF208497
M31	M	Regular2A	USA	Unknown	4769	AF208498
M32	M	CA-3	USA	Chrysanthemum	4768	AY744481
M33	M	NC-8	USA	Tomato	4774	AY744491
M34	M	CA-4	USA	Chrysanthemum	4767	AY744482
M35	M	CA-5	USA	Chrysanthemum	4767	AY744483
M36	M	CA-6	USA	Chrysanthemum	4764	AY744484
M37	M	CA-7	USA	Dahlia	4766	AY744485
M38	M	NC-3	USA	Dahlia	4827	AY744486
M39	M	NC-4	USA	Tobacco	4773	AY744487
M40	M	NC-5	USA	Tobacco	4787	AY744488
M41	M	NC-6	USA	Pepper	4773	AY744489
M42	M	NC-7	USA	Tobacco	4774	AY744490
M43	M	T	USA	Emilia sonchifolia	4774	AY870389
M44	M	M	USA	Emilia sonchifolia	4763	AY870390
K1	M	K1 (Tomato NJ-JN)	South Korea	Tomato	4783	HM581935
K2	M	K2 (Pepper1 CY-CN)	South Korea	Pepper	4768	HM581938
K3	M	K3 (Pepper2 CY-CN)	South Korea	Pepper	4768	HM581941
K4	M	K4	South Korea	Pepper	4781	KC261948
K5	M	K5	South Korea	Stellaria aquatica	4792	KC261951
K6	M	K6	South Korea	Stellaria media	4786	KC261954
K7	M	K7	South Korea	Pepper	4785	KC261957
K8	M	K8	South Korea	Lactuca indica	4787	KC261960
K10	M	K10	South Korea	Stellaria aquatica	4791	KC261963
K12	M	K12	South Korea	Lettuce	4829	KC261966
K16	M	K16	South Korea	Tomato	4788	KC261969
K17	M	K17	South Korea	Stellaria media	4828	KC261972
K18	M	K18	South Korea	Chrysanthemum	4770	KC261975

### Sheet: L Segment
Index	RNA	Name of isolate	Region	Host	Size (nt)	Accession No.	Sample Date
L1	L	BR-01	Brazil	Tomato	8897	D10066
L2	L	BR-01	Brazil	Tomato	8897	NC_002052
L3	L	Hawaii	USA	Unknown	8640	AY070218
L4	L	KYN	China	Tomato	8910	JF960237
K1	L	K1 (Tomato NJ-JN)	South Korea	Tomato	8913	HM581934
K2	L	K2 (Pepper1 CY-CN)	South Korea	Pepper	8914	HM581937
K3	L	K3 (Pepper2 CY-CN)	South Korea	Pepper	8914	HM581940
K4	L	K4	South Korea	Pepper	8913	KC261947
K5	L	K5	South Korea	Stellaria aquatica	8913	KC261950
K6	L	K6	South Korea	Stellaria media	8913	KC261953
K7	L	K7	South Korea	Pepper	8913	KC261956
K8	L	K8	South Korea	Lactuca indica	8913	KC261959
K10	L	K10	South Korea	Stellaria aquatica	8913	KC261962
K12	L	K12	South Korea	Lettuce	8914	KC261965
K16	L	K16	South Korea	Tomato	8913	KC261968
K17	L	K17	South Korea	Stellaria media	8914	KC261971
K18	L	K18	South Korea	Chrysanthemum	8914	KC261974
	L	GC	South Korea	pepper	8925	MF159042	2016-06-29
	L	MJ	South Korea	pepper	8922	MF159048	2016-08-09
	L	JJ	South Korea	Capsicum annuum	8921	KY021437	2016-06-13
	L	PVR	Spain	pepper	8914	KP008132	1905-06-29
	L	Pujol1TL3	Spain	pepper	8914	KP008130	1905-06-25
	L	QLD1	Australia	Capsicum sp. cv. yolo wonder	8914	KT717691	2014
	L	QLD2	Australia	Capsicum annuum cv. warlock		MG025802	2015-07-20
	L	LS3	South Korea	Leonurus sibiricus	8913	KM076651	2013-07-14
	L	YNrp	China	red pepper	8913	KM657120	2013-09-01
	L	YNta	China	tobacco	8913	KM657121	2013-09-01
	L	YNgp	China	green pepper	8913	KM657122	2013-09-01
	L	LL-N.05	Spain	tomato	8913	KP008128	2005
	L	YN5574	China	Codonopsis pilosula	8913	MF422030	2016-06-01
	L	YN5575	China	dahlia	8913	MF422031	2016-06-01
	L	YN5577	China	Tropaeolum majus	8913	MF422032	2016-06-01
	L	YN5573	China	pea	8913	MF590699	2016-06-01
	L	YN5576	China	Solanum lasiocarpum	8913	MF590700	2016-06-01
	L	HLJ-1	China		8913	MG878873	2017-07-01
	L	LK-1	South Africa	tomato and Amaranthus thunbergii		KY250488	2015-06-15
	L	PepCal_10	Italy	pepper	8909	MH763621	2014-07-01
	L	PepCal_24	Italy	pepper	8909	MH763623	2014-07-01
	L	PepCal_12	Italy	pepper	8909	MK348941	2014-07-01
	L	LYE51	France	tomato	8674	MK792774	2005
	L	Beijing-jh	China	chrysanthemum	8634	MK433644	2018-06-01
			Green rows = Sequences used in Lian et al. (PloS One, 2013)
			Other rows = New sequences downloaded from GenBank
